# A toolbox for efficient proximity-dependent biotinylation in zebrafish embryos

**DOI:** 10.1101/2021.05.16.444353

**Authors:** Shimon M. Rosenthal, Tvisha Misra, Hala Abdouni, Tess C. Branon, Alice Y. Ting, Ian C. Scott, Anne-Claude Gingras

## Abstract

Understanding how proteins are organized in compartments is essential to elucidating their function. While proximity-dependent approaches such as BioID have enabled a massive increase in information about organelles, protein complexes and other structures in cell culture, to date there have been only a few studies in living vertebrates. Here, we adapted proximity labeling for protein discovery *in vivo* in the vertebrate model organism, zebrafish. Using lamin A (LMNA) as bait and green fluorescent protein (GFP) as a negative control, we developed, optimized, and benchmarked *in vivo* TurboID and miniTurbo labeling in early zebrafish embryos. We developed both an mRNA injection protocol and a transgenic system in which transgene expression is controlled by a heat shock promoter. In both cases, biotin is provided directly in the egg water, and we demonstrate that 12 hours of labeling are sufficient for biotinylation of prey proteins, which should permit time-resolved analysis of development. After statistical scoring, we found that the proximal partners of LMNA detected in each system were enriched for nuclear envelope and nuclear membrane proteins, and included many orthologs of human proteins identified as proximity partners of lamin A in mammalian cell culture. The tools and protocols developed here will allow zebrafish researchers to complement genetic tools with powerful proteomics approaches.
