## Supplementary material for "A toolbox for efficient proximity-dependent biotinylation in zebrafish embryos": Sup Table 3

### Sheet: Legend
Human ortholgs of high confidence interactors (BFDR <= 1%)
Column Name	Column Description
Zebrafish Name	Name of the zebrafish gene coding for the identified high confidence interactors
Human Ortholog	Name of the Human ortholog of the identified zebrafish high confidence interactor
Source	Source of the orthology match (either the g:Profiler tool g:Convert, or manual retrival form NCBI)

### Sheet: mRNA TurboID 12 hour
Zebrafish Name	Human Ortholog	Source
BET1	BET1	NCBI
VAPAL	VAPA	g:Convert
LBR	LBR	g:Convert
SNW1	SNW1	g:Convert
PLK1	PLK1	NCBI
GPKOW	GPKOW	g:Convert
ARHGEF39	ARHGEF39	g:Convert
SPCS2	SPCS2	g:Convert
VRK3	VRK3	g:Convert
FAM50A	FAM50A	g:Convert
SUN1	SUN1	g:Convert
TMPOB	TMPO	g:Convert
DDX46	DDX46	g:Convert
TPRB	TPR	g:Convert
NUP107	NUP107	g:Convert
DNAJC1	DNAJC1	g:Convert
YJU2	YJU2	g:Convert
LMF2B	LMF2	g:Convert
DNTTIP2	DNTTIP2	g:Convert
TOPBP1	TOPBP1	g:Convert
TMEM214	TMEM214	g:Convert
BMB		N/A
TMEM209	TMEM209	g:Convert
TIMELESS	TIMELESS	g:Convert
CDC73	CDC73	g:Convert
KIF23	KIF23	g:Convert
LMNL3		N/A
NIFK	NIFK	g:Convert
H1M	H1-8	g:Convert
CUL1A	CUL1	g:Convert
NDC1	NDC1	g:Convert
CMTR1	CMTR1	g:Convert
USE1	USE1	g:Convert
ZGC:65873	C1orf52	g:Convert
CDKAL1	CDKAL1	g:Convert
NUP98	NUP98	g:Convert
MAD1L1	MAD1L1	g:Convert
PPIL2	PPIL2	g:Convert
NUP50	NUP50	g:Convert
SEC22BA	SEC22B	g:Convert
NUP133	NUP133	g:Convert
SI:DKEYP-82A1.6	TOR1AIP2	g:Convert
SI:DKEY-21C19.3	SENP1	g:Convert
LOC100331496		N/A
INCENP	INCENP	g:Convert
SUGP1	SUGP1	g:Convert
BAZ1B	BAZ1B	g:Convert
MCM3AP	MCM3AP	g:Convert
SI:DKEY-30C15.10	ANLN	NCBI
POM121	POM121	g:Convert
AHCTF1	AHCTF1	g:Convert
SLU7	SLU7	g:Convert
ZNF281B	ZNF281	g:Convert
LEMD3	LEMD3	g:Convert
GTF2F2A	GTF2F2	g:Convert
LMNB2	LMNB2	g:Convert
LDHBB	LDHB	g:Convert
LMNB1	LMNB1	g:Convert
TMPOA	TMPO	g:Convert
IK	IK	g:Convert
NUP155	NUP155	g:Convert
SEC22BB	SEC22B	g:Convert
KDM2AB	KDM2A	g:Convert
FAM169AB	FAM169A	g:Convert
LOC100534870	CWF19L2	NCBI
ZGC:152977	SUN1	g:Convert
TRIP12	TRIP12	g:Convert
NUP153	NUP153	g:Convert
ZGC:92287	LEMD1	NCBI
RTF2	RTF2	g:Convert
GPATCH4	GPATCH4	g:Convert
HELLS	HELLS	g:Convert
NELFE	NELFE	g:Convert
EGLN1B	EGLN1	g:Convert
RAB21	RAB21	g:Convert
AATF	AATF	g:Convert
KIF20A	KIF20A	g:Convert
MKI67	MKI67	NCBI
WDR3	WDR3	g:Convert
SSR1	SSR1	g:Convert
GNL2	GNL2	g:Convert
AAAS	AAAS	g:Convert
PRR14	PRR14	g:Convert
LOC100535119		N/A
C24H7ORF50	C7orf50	g:Convert
PRPF18	PRPF18	g:Convert
PPP2R5D	PPP2R5D	g:Convert
CHTF18	CHTF18	g:Convert
ZC3H4	ZC3H4	g:Convert

### Sheet: mRNA TurboID 48 hour
Zebrafish Name	Human Ortholog	Source
GTF2F2A	GTF2F2	g:Convert
UOX	UOX	NCBI
SEC61B	SEC61B	g:Convert
LBR	LBR	g:Convert
EBNA1BP2	EBNA1BP2	g:Convert
SPCS2	SPCS2	g:Convert
VRK3	VRK3	g:Convert
PRKRIP1	PRKRIP1	g:Convert
SUN1	SUN1	g:Convert
DNMT3BA	DNMT3L	g:Convert
TMPOB	TMPO	g:Convert
DDX46	DDX46	g:Convert
EMC7	EMC7	g:Convert
TRNAU1APB	TRNAU1AP	NCBI
TPRB	TPR	g:Convert
NUP107	NUP107	g:Convert
FAM169AA	FAM169A	g:Convert
DNAJC1	DNAJC1	g:Convert
SYNE3	SYNE3	g:Convert
DNTTIP2	DNTTIP2	g:Convert
NOL6	NOL6	g:Convert
TMEM209	TMEM209	g:Convert
TIMELESS	TIMELESS	g:Convert
LMNB2	LMNB2	g:Convert
LMNL3		N/A
IK	IK	g:Convert
ZBTB16A	ZBTB16	g:Convert
TOMM34	TOMM34	NCBI
GTF2F1	GTF2F1	g:Convert
ESF1	ESF1	g:Convert
CNN3A	CNN3	g:Convert
VAPA	VAPA	NCBI
CMTR1	CMTR1	g:Convert
USE1	USE1	g:Convert
CISD2	CISD2	g:Convert
NAT10	NAT10	g:Convert
NUP98	NUP98	g:Convert
ZGC:77056	KIAA1143	g:Convert
LRRC59	LRRC59	NCBI
CAPRIN1B	CAPRIN1	g:Convert
SEC22BA	SEC22B	g:Convert
SI:DKEYP-82A1.6	TOR1AIP2	g:Convert
SI:DKEY-21C19.3	SENP1	g:Convert
FAM169AB	FAM169A	g:Convert
DBN1	DBN1	g:Convert
YEATS2	YEATS2	g:Convert
SI:DKEY-56M19.5		N/A
ZNF618	ZNF618	g:Convert
NUP210	NUP210	g:Convert
SUGP1	SUGP1	g:Convert
LOC100535119		N/A
BAZ1B	BAZ1B	g:Convert
VIMR1		N/A
POM121	POM121	g:Convert
AHCTF1	AHCTF1	g:Convert
VAPAL	VAPA	g:Convert
ATP2A2A	ATP2A2	NCBI
PCYT1AA	PCYT1A	g:Convert
LEMD3	LEMD3	g:Convert
TLK2	TLK2	g:Convert
SMARCD3A	SMARCD3	g:Convert
STOM	STOM	NCBI
TMPOA	TMPO	g:Convert
NUP155	NUP155	g:Convert
SEC22BB	SEC22B	g:Convert
HNRPKL	HNRNPK	g:Convert
ZGC:158846		N/A
SI:DKEY-23A13.9	H1-3	g:Convert
ZGC:152977	SUN1	g:Convert
SMARCC1A	SMARCC1	g:Convert
LMNB1	LMNB1	g:Convert
CYP4T8	CYP4B1	NCBI
CHD4A	CHD4	g:Convert
POGZB	POGZ	NCBI
NUP153	NUP153	g:Convert
ZGC:92287	LEMD1	NCBI
RNASEH2B	RNASEH2B	g:Convert
PCNP	PCNP	g:Convert
SMEK1	PPP4R3A	g:Convert
DDX54	DDX54	g:Convert
SRPRA	SRPRA	g:Convert
KAT14	KAT14	g:Convert
BOP1	BOP1	g:Convert
ZZZ3	ZZZ3	g:Convert
LMF2B	LMF2	g:Convert
NIPBLB	NIPBL	g:Convert
ZGC:65873	C1orf52	g:Convert
PPIL2	PPIL2	g:Convert
SSR1	SSR1	g:Convert
SYNE1A	SYNE1	NCBI
ARF3B	ARF3	g:Convert
FREM2B	FREM2	g:Convert
RBFOX1L		N/A
RNMT	RNMT	g:Convert
LOC100534870	CWF19L2	NCBI
ZGC:136908		N/A
CBX5	CBX5	g:Convert
AKAP1B	AKAP1	g:Convert
RBM5	RBM5	g:Convert
PTGIS	PTGIS	g:Convert
FREM3	FREM3	g:Convert
SNRPC	SNRPC	g:Convert
BCAP31	BCAP31	g:Convert
CDKAL1	CDKAL1	g:Convert
VAPB	VAPB	g:Convert
DOT1L	DOT1L	g:Convert
ZFHX4	ZFHX4	g:Convert
MCM3AP	MCM3AP	g:Convert
ZNF839	ZNF839	g:Convert
FLNCB	FLNC	g:Convert
RBM34	RBM34	g:Convert
CRYGM2D7		N/A
TEAD3B	TEAD3	g:Convert
HNRNPC	RALYL	g:Convert
NCOR1	NCOR1	g:Convert
SI:CH211-195B21.5		N/A
CCDC47	CCDC47	g:Convert
EXOSC10	EXOSC10	g:Convert
DUS3L	DUS3L	g:Convert
NAA15A	NAA15	g:Convert
LOC796180		N/A
DENND5B	DENND5B	g:Convert
ANK3B	ANK3	g:Convert
SUCLG2	SUCLG2	g:Convert
TAF6	TAF6	g:Convert
CYP2AA8		N/A
TSSC4	TSSC4	g:Convert
NIFK	NIFK	g:Convert
RRP15	RRP15	g:Convert
NHP2	NHP2	g:Convert
RPL36	RPL36	g:Convert
CMPK	CMPK1	NCBI
GNL2	GNL2	g:Convert
AAAS	AAAS	g:Convert
SAFB	SAFB	g:Convert
CASZ1	CASZ1	g:Convert
USP34	USP34	g:Convert
CTDSPL2A	CTDSPL2	g:Convert
SMARCA4A	SMARCA4	g:Convert
XRN2	XRN2	g:Convert
NUP133	NUP133	g:Convert
RAB21	RAB21	g:Convert
C24H7ORF50	C7orf50	g:Convert
AATF	AATF	g:Convert

### Sheet: mRNA miniTurbo 12 hour
Zebrafish Name	Human Ortholog	Source
PLK1	PLK1	NCBI
GPKOW	GPKOW	g:Convert
VRK3	VRK3	g:Convert
SUN1	SUN1	g:Convert
TMPOB	TMPO	g:Convert
NUP107	NUP107	g:Convert
BMB		N/A
TMEM209	TMEM209	g:Convert
LMNL3		N/A
NUP98	NUP98	g:Convert
MAD1L1	MAD1L1	g:Convert
SEC22BA	SEC22B	g:Convert
KDM2AB	KDM2A	g:Convert
PRR14	PRR14	g:Convert
SI:DKEY-21C19.3	SENP1	g:Convert
FAM169AB	FAM169A	g:Convert
POM121	POM121	g:Convert
AHCTF1	AHCTF1	g:Convert
PRPF18	PRPF18	g:Convert
SLU7	SLU7	g:Convert
LEMD3	LEMD3	g:Convert
SPDL1	SPDL1	g:Convert
TMPOA	TMPO	g:Convert
NUP50	NUP50	g:Convert
LMNB2	LMNB2	g:Convert
LMNB1	LMNB1	g:Convert
ZGC:152977	SUN1	g:Convert
NUP153	NUP153	g:Convert
ZGC:92287	LEMD1	NCBI
SYNE2A	SYNE2	g:Convert
PINX1	PINX1	g:Convert
SYNE3	SYNE3	g:Convert
ANLN	ANLN	g:Convert
PTBP1B	PTBP1	g:Convert
STIM1A	STIM1	g:Convert
WDR33	WDR33	g:Convert
PPIL2	PPIL2	g:Convert

### Sheet: mRNA miniTurbo 48 hour
Zebrafish Name	Human Ortholog	Source
UOX	UOX	NCBI
LBR	LBR	g:Convert
SPCS2	SPCS2	g:Convert
SUN1	SUN1	g:Convert
TMPOB	TMPO	g:Convert
TMEM209	TMEM209	g:Convert
LMNB2	LMNB2	g:Convert
LMNL3		N/A
CYP4T8	CYP4B1	NCBI
CISD2	CISD2	g:Convert
NUP98	NUP98	g:Convert
SEC22BB	SEC22B	g:Convert
SEC22BA	SEC22B	g:Convert
FAM169AB	FAM169A	g:Convert
RSF1B.1	RSF1	g:Convert
LEMD3	LEMD3	g:Convert
LMNB1	LMNB1	g:Convert
TMPOA	TMPO	g:Convert
ACTN1	ACTN1	g:Convert
ZGC:92287	LEMD1	NCBI
VAPAL	VAPA	g:Convert
VRK3	VRK3	g:Convert
SYNE3	SYNE3	g:Convert
MAD1L1	MAD1L1	g:Convert
SI:DKEY-21C19.3	SENP1	g:Convert
NUP210	NUP210	g:Convert
POM121	POM121	g:Convert
AHCTF1	AHCTF1	g:Convert
STOM	STOM	NCBI
ZGC:152977	SUN1	g:Convert
ZGC:65873	C1orf52	g:Convert
THOC1	THOC1	g:Convert
SSBP3B	SSBP3	g:Convert
TGM1L1	TGM1	g:Convert

### Sheet: Transgenic TurboID
Zebrafish Name	Human Ortholog	Source
VAPAL	VAPA	g:Convert
LBR	LBR	g:Convert
SNW1	SNW1	g:Convert
NUP205	NUP205	g:Convert
VRK3	VRK3	g:Convert
SUN1	SUN1	g:Convert
TMPOB	TMPO	g:Convert
ILF3A		N/A
TPRB	TPR	g:Convert
DDX42	DDX42	g:Convert
FAM169AA	FAM169A	g:Convert
SYNE3	SYNE3	g:Convert
AVD		N/A
TMEM209	TMEM209	g:Convert
LMNL3		N/A
CMTR1	CMTR1	g:Convert
NUP98	NUP98	g:Convert
MAD1L1	MAD1L1	g:Convert
SEC22BB	SEC22B	g:Convert
SEC22BA	SEC22B	g:Convert
SI:DKEY-21C19.3	SENP1	g:Convert
TRIP12	TRIP12	g:Convert
FAM169AB	FAM169A	g:Convert
NUP214	NUP214	NCBI
POM121	POM121	g:Convert
AHCTF1	AHCTF1	g:Convert
RAB3C	RAB3C	g:Convert
LEMD3	LEMD3	g:Convert
SI:CH211-198A12.6		N/A
LMNB2	LMNB2	g:Convert
TMPOA	TMPO	g:Convert
WU:FJ41E11	TUBB4A	NCBI
IK	IK	g:Convert
LMNB1	LMNB1	g:Convert
CYP4T8	CYP4B1	NCBI
NUP153	NUP153	g:Convert
ZGC:92287	LEMD1	NCBI
DNTTIP2	DNTTIP2	g:Convert
RSF1B.1	RSF1	g:Convert
VAPB	VAPB	g:Convert
TXN	TXN	g:Convert
ACSS2	ACSS2	g:Convert
COL11A1A	COL11A1	g:Convert
PTGIS	PTGIS	g:Convert
ARPP19A	ARPP19	g:Convert
ORC3	ORC3	g:Convert
SRP72	SRP72	g:Convert
LOC563082	CPLX1	g:Convert
PCYT1AA	PCYT1A	g:Convert
TUBB6	TUBB6	g:Convert
UBC	UBC	g:Convert
CPNE7	CPNE7	g:Convert
PRPF18	PRPF18	g:Convert
ZGC:153322		N/A
NUP93	NUP93	g:Convert
NUP210	NUP210	g:Convert
PSME3IP1	PSME3IP1	g:Convert
FBN2B	FBN3	g:Convert
EBF3A	EBF3	g:Convert
SPCS2	SPCS2	g:Convert
CDKAL1	CDKAL1	g:Convert
NOP56	NOP56	g:Convert
KPNA4	KPNA4	g:Convert
SI:DKEYP-82A1.6	TOR1AIP2	g:Convert

### Sheet: Transgenic miniTurbo
Zebrafish Name	Human Ortholog	Source
PRPF18	PRPF18	g:Convert
VRK3	VRK3	g:Convert
SUN1	SUN1	g:Convert
TMPOB	TMPO	g:Convert
LEMD3	LEMD3	g:Convert
SYNE3	SYNE3	g:Convert
GPATCH1	GPATCH1	g:Convert
TMEM209	TMEM209	g:Convert
TMPOA	TMPO	g:Convert
PSME3IP1	PSME3IP1	g:Convert
NUP160	NUP160	g:Convert
MAD1L1	MAD1L1	g:Convert
SEC22BA	SEC22B	g:Convert
DDX61		N/A
SI:DKEY-21C19.3	SENP1	g:Convert
TRIP12	TRIP12	g:Convert
FAM169AB	FAM169A	g:Convert
SRP72	SRP72	g:Convert
ZNF618	ZNF618	g:Convert
COPS7A	COPS7A	g:Convert
USP7	USP7	g:Convert
POM121	POM121	g:Convert
AHCTF1	AHCTF1	g:Convert
ARF3B	ARF3	g:Convert
POLR2B	POLR2B	g:Convert
SEC22BB	SEC22B	g:Convert
RAB5AA	RAB5A	g:Convert
LMNB2	LMNB2	g:Convert
SMARCC1A	SMARCC1	g:Convert
NUP153	NUP153	g:Convert
ZGC:92287	LEMD1	NCBI
PBRM1L	PBRM1	g:Convert
TPRB	TPR	g:Convert
DDX42	DDX42	g:Convert
LMNL3		N/A
NDUFA6	NDUFA6	g:Convert
SYNE1A	SYNE1	NCBI
RAB8A	RAB8A	g:Convert
CDK1	CDK1	g:Convert
CRYGM2F		N/A
CYFIP2	CYFIP2	g:Convert
YTHDF2	YTHDF2	g:Convert
YTHDF1	YTHDF1	g:Convert
ZGC:154164	H4C3	g:Convert
CDC5L	CDC5L	g:Convert
JPT1B	JPT1	NCBI
CRATB		N/A
NUP98	NUP98	g:Convert
RAB3C	RAB3C	g:Convert
SEPT7B	SEPTIN7	g:Convert
SMARCB1B	SMARCB1	g:Convert
SAE1	SAE1	g:Convert
RBM34	RBM34	g:Convert
BCAS2	BCAS2	g:Convert
YOD1	YOD1	g:Convert
MRPS2	MRPS2	g:Convert
CMTR1	CMTR1	g:Convert
PRPF8	PRPF8	g:Convert
KIF5BA	KIF5B	g:Convert
