## Supplementary material for "A toolbox for efficient proximity-dependent biotinylation in zebrafish embryos": Sup Table 4

### Sheet: Legend
GO analysis tables are directly from g:profiler
Column Name	Description
Term Name	Name of the Gene ontology category
term ID	Gene Ontology term ID
p-value	Significance of p-value in enrichment test
# genes in term (T)	Number of genes in the term
# of query terms (Q)	Number of gene names in query list
Union of Q&T	Number of genes in query list (Q) that are present in the term list (T)
List of Genes in Q&T	List of genes in the union of Q&T
Yellow rows are terms described in the main results section.

### Sheet: mRNA TurboID 12 Hour
Term Name	term ID	p-value	# genes in term (T)	# of query terms (Q)	Union of Q&T	List of Genes in Q&T
nuclear membrane	GO:0031965	4.28e-22	298	80	24	VAPA,LBR,SUN1,TMPO,TPR,NUP107,DNAJC1,NDC1,NUP98,NUP50,NUP133,TOR1AIP2,SENP1,MCM3AP,POM121,AHCTF1,LEMD3,LMNB2,LMNB1,NUP155,FAM169A,NUP153,WDR3,AAAS
nuclear envelope	GO:0005635	9.63e-19	467	80	25	VAPA,LBR,SUN1,TMPO,TPR,NUP107,DNAJC1,NDC1,NUP98,MAD1L1,NUP50,NUP133,TOR1AIP2,SENP1,MCM3AP,POM121,AHCTF1,LEMD3,LMNB2,LMNB1,NUP155,FAM169A,NUP153,WDR3,AAAS
nuclear pore	GO:0005643	8.02e-15	85	80	13	TPR,NUP107,NDC1,NUP98,MAD1L1,NUP50,NUP133,MCM3AP,POM121,AHCTF1,NUP155,NUP153,AAAS
host cell	GO:0043657	1.95e-07	198	80	11	TPR,NUP107,H1-8,NDC1,NUP98,NUP50,NUP133,POM121,NUP155,NUP153,AAAS
host cellular component	GO:0018995	1.95e-07	198	80	11	TPR,NUP107,H1-8,NDC1,NUP98,NUP50,NUP133,POM121,NUP155,NUP153,AAAS
nuclear pore nuclear basket	GO:0044615	2.6e-07	12	80	5	TPR,NUP98,MAD1L1,MCM3AP,NUP153
nuclear inner membrane	GO:0005637	2.12e-06	62	80	7	LBR,SUN1,TMPO,LEMD3,LMNB2,LMNB1,FAM169A
chromosome, centromeric region	GO:0000775	4.08e-06	204	80	10	PLK1,TPR,NUP107,NUP98,MAD1L1,NUP133,INCENP,BAZ1B,AHCTF1,HELLS
condensed chromosome	GO:0000793	7.33e-06	217	80	10	PLK1,NUP107,TOPBP1,NIFK,MAD1L1,NUP133,INCENP,BAZ1B,AHCTF1,MKI67
nuclear pore outer ring	GO:0031080	1.73e-05	10	80	4	NUP107,NUP98,NUP133,AHCTF1
nuclear periphery	GO:0034399	2.42e-05	132	80	8	SNW1,TPR,NUP107,NUP98,AHCTF1,LMNB1,NUP153,PRR14
kinetochore	GO:0000776	3.62e-05	139	80	8	PLK1,TPR,NUP107,NUP98,MAD1L1,NUP133,INCENP,AHCTF1
chromosomal region	GO:0098687	7.8e-05	354	80	11	PLK1,TPR,NUP107,CDC73,NUP98,MAD1L1,NUP133,INCENP,BAZ1B,AHCTF1,HELLS
spliceosomal complex	GO:0005681	0.000408233	191	80	8	SNW1,GPKOW,YJU2,SUGP1,SLU7,IK,CWF19L2,PRPF18
condensed chromosome kinetochore	GO:0000777	0.0018112	108	80	6	PLK1,NUP107,MAD1L1,NUP133,INCENP,AHCTF1
condensed chromosome, centromeric region	GO:0000779	0.00400655	124	80	6	PLK1,NUP107,MAD1L1,NUP133,INCENP,AHCTF1
nuclear inclusion body	GO:0042405	0.00442387	12	80	3	TPR,NUP98,NUP153
spindle	GO:0005819	0.0103421	387	80	9	PLK1,TPR,TOPBP1,KIF23,MAD1L1,INCENP,IK,KIF20A,AAAS
intrinsic component of nuclear inner membrane	GO:0031229	0.0111244	16	80	3	LBR,SUN1,LEMD3
integral component of nuclear inner membrane	GO:0005639	0.0111244	16	80	3	LBR,SUN1,LEMD3
mitotic spindle	GO:0072686	0.0162832	159	80	6	PLK1,TPR,KIF23,MAD1L1,IK,AAAS
nuclear chromosome	GO:0000228	0.026796	252	80	7	PLK1,TOPBP1,TIMELESS,NIFK,INCENP,BAZ1B,IK
pericentric heterochromatin	GO:0005721	0.0300386	22	80	3	INCENP,BAZ1B,HELLS

### Sheet: mRNA TurboID 48 Hour
Term Name	term ID	p-value	# genes in term (T)	# of query terms (Q)	Union of Q&T	List of Genes in Q&T
nuclear membrane	GO:0031965	3.16e-17	298	122	24	LBR,SUN1,TMPO,TPR,NUP107,FAM169A,DNAJC1,SYNE3,LMNB2,VAPA,NUP98,TOR1AIP2,SENP1,NUP210,POM121,AHCTF1,LEMD3,NUP155,LMNB1,NUP153,SYNE1,MCM3AP,AAAS,NUP133
nuclear envelope	GO:0005635	6.53e-16	467	122	27	LBR,SUN1,TMPO,TPR,NUP107,FAM169A,DNAJC1,SYNE3,LMNB2,VAPA,NUP98,LRRC59,TOR1AIP2,SENP1,NUP210,POM121,AHCTF1,PCYT1A,LEMD3,NUP155,LMNB1,NUP153,SYNE1,CBX5,MCM3AP,AAAS,NUP133
nuclear pore	GO:0005643	2.58e-09	85	122	11	TPR,NUP107,NUP98,NUP210,POM121,AHCTF1,NUP155,NUP153,MCM3AP,AAAS,NUP133
host cellular component	GO:0018995	2.28e-05	198	122	11	TPR,NUP107,NUP98,NUP210,POM121,NUP155,H1-3,NUP153,RNMT,AAAS,NUP133
host cell	GO:0043657	2.28e-05	198	122	11	TPR,NUP107,NUP98,NUP210,POM121,NUP155,H1-3,NUP153,RNMT,AAAS,NUP133
nuclear inner membrane	GO:0005637	5.14e-05	62	122	7	LBR,SUN1,TMPO,FAM169A,LMNB2,LEMD3,LMNB1
nuclear pore outer ring	GO:0031080	0.000121373	10	122	4	NUP107,NUP98,AHCTF1,NUP133
nuclear pore nuclear basket	GO:0044615	0.000283255	12	122	4	TPR,NUP98,NUP153,MCM3AP
chromosomal region	GO:0098687	0.00664242	354	122	11	TPR,NUP107,NAT10,NUP98,ZNF618,BAZ1B,AHCTF1,CBX5,DOT1L,NHP2,NUP133
nuclear periphery	GO:0034399	0.00849883	132	122	7	EBNA1BP2,TPR,NUP107,NUP98,AHCTF1,LMNB1,NUP153
nuclear membrane protein complex	GO:0106083	0.0150742	11	122	3	SUN1,SYNE3,SYNE1
meiotic nuclear membrane microtubule tethering complex	GO:0034993	0.0150742	11	122	3	SUN1,SYNE3,SYNE1
nuclear membrane microtubule tethering complex	GO:0106094	0.0150742	11	122	3	SUN1,SYNE3,SYNE1
microtubule organizing center attachment site	GO:0034992	0.0150742	11	122	3	SUN1,SYNE3,SYNE1
chromosome, centromeric region	GO:0000775	0.0192837	204	122	8	TPR,NUP107,NUP98,ZNF618,BAZ1B,AHCTF1,CBX5,NUP133
nuclear inclusion body	GO:0042405	0.0200045	12	122	3	TPR,NUP98,NUP153
npBAF complex	GO:0071564	0.0200045	12	122	3	SMARCD3,SMARCC1,SMARCA4
nBAF complex	GO:0071565	0.0407929	15	122	3	SMARCD3,SMARCC1,SMARCA4
intrinsic component of nuclear inner membrane	GO:0031229	0.049971	16	122	3	LBR,SUN1,LEMD3
Ada2/Gcn5/Ada3 transcription activator complex	GO:0005671	0.049971	16	122	3	YEATS2,KAT14,ZZZ3
integral component of nuclear inner membrane	GO:0005639	0.049971	16	122	3	LBR,SUN1,LEMD3

### Sheet: mRNA miniTurbo 12 Hour
Term Name	term ID	p-value	# genes in term (T)	# of query terms (Q)	Union of Q&T	List of Genes in Q&T
nuclear membrane	GO:0031965	1.1e-16	298	33	15	SUN1,TMPO,NUP107,NUP98,SENP1,FAM169A,POM121,AHCTF1,LEMD3,NUP50,LMNB2,LMNB1,NUP153,SYNE2,SYNE3
nuclear envelope	GO:0005635	2.49e-15	467	33	16	SUN1,TMPO,NUP107,NUP98,MAD1L1,SENP1,FAM169A,POM121,AHCTF1,LEMD3,NUP50,LMNB2,LMNB1,NUP153,SYNE2,SYNE3
nuclear pore	GO:0005643	2.42e-08	85	33	7	NUP107,NUP98,MAD1L1,POM121,AHCTF1,NUP50,NUP153
nuclear inner membrane	GO:0005637	2.17e-07	62	33	6	SUN1,TMPO,FAM169A,LEMD3,LMNB2,LMNB1
kinetochore	GO:0000776	7.85e-07	139	33	7	PLK1,NUP107,NUP98,MAD1L1,AHCTF1,SPDL1,PINX1
condensed chromosome kinetochore	GO:0000777	6.39182e-06	108	33	6	PLK1,NUP107,MAD1L1,AHCTF1,SPDL1,PINX1
chromosome, centromeric region	GO:0000775	1.11784e-05	204	33	7	PLK1,NUP107,NUP98,MAD1L1,AHCTF1,SPDL1,PINX1
condensed chromosome, centromeric region	GO:0000779	1.46266e-05	124	33	6	PLK1,NUP107,MAD1L1,AHCTF1,SPDL1,PINX1
nuclear periphery	GO:0034399	2.12363e-05	132	33	6	NUP107,NUP98,PRR14,AHCTF1,LMNB1,NUP153
nuclear pore outer ring	GO:0031080	0.00012592	10	33	3	NUP107,NUP98,AHCTF1
meiotic nuclear membrane microtubule tethering complex	GO:0034993	0.000172935	11	33	3	SUN1,SYNE2,SYNE3
microtubule organizing center attachment site	GO:0034992	0.000172935	11	33	3	SUN1,SYNE2,SYNE3
nuclear membrane protein complex	GO:0106083	0.000172935	11	33	3	SUN1,SYNE2,SYNE3
nuclear membrane microtubule tethering complex	GO:0106094	0.000172935	11	33	3	SUN1,SYNE2,SYNE3
nuclear pore nuclear basket	GO:0044615	0.000230306	12	33	3	NUP98,MAD1L1,NUP153
condensed chromosome	GO:0000793	0.00039529	217	33	6	PLK1,NUP107,MAD1L1,AHCTF1,SPDL1,PINX1
chromosomal region	GO:0098687	0.000461784	354	33	7	PLK1,NUP107,NUP98,MAD1L1,AHCTF1,SPDL1,PINX1
host cell	GO:0043657	0.0048667	198	33	5	NUP107,NUP98,POM121,NUP50,NUP153
host cellular component	GO:0018995	0.0048667	198	33	5	NUP107,NUP98,POM121,NUP50,NUP153
nuclear lamina	GO:0005652	0.0352416	11	33	2	PRR14,LMNB1
nuclear inclusion body	GO:0042405	0.0422438	12	33	2	NUP98,NUP153

### Sheet: mRNA miniTurbo 48 Hour
Term Name	term ID	p-value	# genes in term (T)	# of query terms (Q)	Union of Q&T	List of Genes in Q&T
nuclear membrane	GO:0031965	5.93e-16	298	29	14	LBR,SUN1,TMPO,LMNB2,NUP98,FAM169A,LEMD3,LMNB1,VAPA,SYNE3,SENP1,NUP210,POM121,AHCTF1
nuclear envelope	GO:0005635	7.7e-15	467	29	15	LBR,SUN1,TMPO,LMNB2,NUP98,FAM169A,LEMD3,LMNB1,VAPA,SYNE3,MAD1L1,SENP1,NUP210,POM121,AHCTF1
nuclear inner membrane	GO:0005637	9.49e-10	62	29	7	LBR,SUN1,TMPO,LMNB2,FAM169A,LEMD3,LMNB1
nuclear pore	GO:0005643	4.00489e-05	85	29	5	NUP98,MAD1L1,NUP210,POM121,AHCTF1
intrinsic component of nuclear inner membrane	GO:0031229	0.000405861	16	29	3	LBR,SUN1,LEMD3
integral component of nuclear inner membrane	GO:0005639	0.000405861	16	29	3	LBR,SUN1,LEMD3
nuclear periphery	GO:0034399	0.0106339	132	29	4	NUP98,LMNB1,AHCTF1,THOC1
nuclear pore outer ring	GO:0031080	0.0230325	10	29	2	NUP98,AHCTF1
nuclear membrane microtubule tethering complex	GO:0106094	0.0281241	11	29	2	SUN1,SYNE3
microtubule organizing center attachment site	GO:0034992	0.0281241	11	29	2	SUN1,SYNE3
meiotic nuclear membrane microtubule tethering complex	GO:0034993	0.0281241	11	29	2	SUN1,SYNE3
nuclear membrane protein complex	GO:0106083	0.0281241	11	29	2	SUN1,SYNE3
nuclear pore nuclear basket	GO:0044615	0.0337169	12	29	2	NUP98,MAD1L1

### Sheet: Transgenic TurboID
Term Name	term ID	p-value	# genes in term (T)	# of query terms (Q)	Union of Q&T	List of Genes in Q&T
nuclear envelope	GO:0005635	2.46e-20	467	56	23	VAPA,LBR,NUP205,SUN1,TMPO,TPR,FAM169A,SYNE3,NUP98,MAD1L1,SENP1,NUP214,POM121,AHCTF1,LEMD3,LMNB2,LMNB1,NUP153,PCYT1A,NUP93,NUP210,KPNA4,TOR1AIP2
nuclear membrane	GO:0031965	5.89e-20	298	56	20	VAPA,LBR,NUP205,SUN1,TMPO,TPR,FAM169A,SYNE3,NUP98,SENP1,POM121,AHCTF1,LEMD3,LMNB2,LMNB1,NUP153,NUP93,NUP210,KPNA4,TOR1AIP2
nuclear pore	GO:0005643	1.6e-11	85	56	10	NUP205,TPR,NUP98,MAD1L1,NUP214,POM121,AHCTF1,NUP153,NUP93,NUP210
host cell	GO:0043657	8.05e-08	198	56	10	NUP205,TPR,NUP98,NUP214,POM121,NUP153,UBC,NUP93,NUP210,KPNA4
host cellular component	GO:0018995	8.05e-08	198	56	10	NUP205,TPR,NUP98,NUP214,POM121,NUP153,UBC,NUP93,NUP210,KPNA4
nuclear inner membrane	GO:0005637	1.61e-07	62	56	7	LBR,SUN1,TMPO,FAM169A,LEMD3,LMNB2,LMNB1
nuclear periphery	GO:0034399	1.33552e-06	132	56	8	SNW1,NUP205,TPR,NUP98,AHCTF1,LMNB1,NUP153,NUP93
nuclear pore nuclear basket	GO:0044615	9.27032e-06	12	56	4	TPR,NUP98,MAD1L1,NUP153
nuclear inclusion body	GO:0042405	0.00147176	12	56	3	TPR,NUP98,NUP153
intrinsic component of nuclear inner membrane	GO:0031229	0.003715	16	56	3	LBR,SUN1,LEMD3
integral component of nuclear inner membrane	GO:0005639	0.003715	16	56	3	LBR,SUN1,LEMD3

### Sheet: Transgenic miniTurbo
Term Name	term ID	p-value	# genes in term (T)	# of query terms (Q)	Union of Q&T	List of Genes in Q&T
nuclear membrane	GO:0031965	1.39e-11	298	53	14	SUN1,TMPO,LEMD3,SYNE3,SENP1,FAM169A,POM121,AHCTF1,LMNB2,NUP153,TPR,SYNE1,JPT1,NUP98
nuclear envelope	GO:0005635	2.21e-11	467	53	16	SUN1,TMPO,LEMD3,SYNE3,NUP160,MAD1L1,SENP1,FAM169A,POM121,AHCTF1,LMNB2,NUP153,TPR,SYNE1,JPT1,NUP98
nuclear pore	GO:0005643	8.92e-07	85	53	7	NUP160,MAD1L1,POM121,AHCTF1,NUP153,TPR,NUP98
nuclear pore nuclear basket	GO:0044615	6.3976e-06	12	53	4	MAD1L1,NUP153,TPR,NUP98
chromosomal region	GO:0098687	1.04681e-05	354	53	10	NUP160,MAD1L1,ZNF618,AHCTF1,POLR2B,TPR,CDK1,H4C3,NUP98,SEPTIN7
nuclear inner membrane	GO:0005637	0.000194874	62	53	5	SUN1,TMPO,LEMD3,FAM169A,LMNB2
chromosome, centromeric region	GO:0000775	0.000368687	204	53	7	NUP160,MAD1L1,ZNF618,AHCTF1,TPR,NUP98,SEPTIN7
kinetochore	GO:0000776	0.000582002	139	53	6	NUP160,MAD1L1,AHCTF1,TPR,NUP98,SEPTIN7
nuclear pore outer ring	GO:0031080	0.000589612	10	53	3	NUP160,AHCTF1,NUP98
nuclear membrane protein complex	GO:0106083	0.000809113	11	53	3	SUN1,SYNE3,SYNE1
nuclear membrane microtubule tethering complex	GO:0106094	0.000809113	11	53	3	SUN1,SYNE3,SYNE1
microtubule organizing center attachment site	GO:0034992	0.000809113	11	53	3	SUN1,SYNE3,SYNE1
meiotic nuclear membrane microtubule tethering complex	GO:0034993	0.000809113	11	53	3	SUN1,SYNE3,SYNE1
nuclear inclusion body	GO:0042405	0.00107668	12	53	3	NUP153,TPR,NUP98
host cellular component	GO:0018995	0.00443198	198	53	6	NUP160,POM121,NUP153,TPR,H4C3,NUP98
host cell	GO:0043657	0.00443198	198	53	6	NUP160,POM121,NUP153,TPR,H4C3,NUP98
U2-type catalytic step 2 spliceosome	GO:0071007	0.0191751	30	53	3	CDC5L,BCAS2,PRPF8
catalytic step 2 spliceosome	GO:0071013	0.0225055	85	53	4	GPATCH1,CDC5L,BCAS2,PRPF8
U2-type spliceosomal complex	GO:0005684	0.0319219	93	53	4	PRPF18,CDC5L,BCAS2,PRPF8
spliceosomal complex	GO:0005681	0.0461053	191	53	5	PRPF18,GPATCH1,CDC5L,BCAS2,PRPF8
