## Supplementary material for "A toolbox for efficient proximity-dependent biotinylation in zebrafish embryos": Sup Table 5

### Sheet: High Confidence hits pooled
	May et al. Combined	Samavarchi-Tehrani et al. Combined	Zebrafish human orthologs Combined		Shared all 3 datasets	Shared Samavarchi-Tehrani et al. and Zebrafish	Shared May et al. and Zebrafish	Shared Samavarchi-Tehrani et al. and May et al.	GO CC Nuclear membrane / envelope
	ADPGK	ABCB7	AAAS		AHCTF1	AHCTF1	AHCTF1	AHCTF1	AAAS
	AHCTF1	ACOT7	ACTN1		BET1	BET1	BET1	BET1	AHCTF1
	ALDH16A1	ACSL3	ADNP2		CDKAL1	CDKAL1	CDKAL1	CDKAL1	BNIP1
	ALDH2	AHCTF1	AHCTF1		FAM169A	FAM169A	FAM169A	FAM169A	DHCR7
	ALG5	ALDH3A2	ANLN		LBR	LBR	LBR	LBR	DNAJB12
	ALYREF	AMN1	API5		LEMD3	LEMD3	LEMD3	LEMD3	DNAJC1
	ANXA6	ANO6	ARF3		LMNB1	LMNB1	LMNB1	LMNB1	DTX2
	ANXA8L2	AP3D1	ARHGEF39		LMNB2	LMNB2	LMNB2	LMNB2	EMD
	AP3M1	ARL6IP5	ARPP19		NDC1	NDC1	NDC1	NDC1	FAM169A
	ARL6IP5	ATP6AP2	ATP1A1		NUP133	NUP133	NUP133	NUP133	IGF2R
	ATP13A1	AUP1	ATP2A2		NUP155	NUP155	NUP155	NUP155	ITPRIP
	ATP6AP1	BET1	BAZ1B		NUP98	NUP98	NUP98	NUP98	LBR
	AUP1	C1orf52	BCAP31		POM121	POM121	POM121	POM121	LEMD2
	B4GALT1	C9orf78	BET1		PRR14	PRR14	PRR14	PRR14	LEMD3
	BAZ1B	CAMLG	C10orf71		SEC63	SEC63	SEC63	SEC63	LMNA
	BCCIP	CCDC174	C1orf52		SENP1	SENP1	SENP1	SENP1	LMNB1
	BET1	CCDC47	CCDC47		SUN1	SUN1	SUN1	SUN1	LMNB2
	BMS1	CDC40	CCSER1		TMEM209	TMEM209	TMEM209	TMEM209	LRRC59
	BNIP1	CDKAL1	CDC5L		TMEM214	TMEM214	TMEM214	TMEM214	MAD1L1
	C14orf166	CISD2	CDC73		TMPO	TMPO	TMPO	TMPO	MCM3AP
	CAMLG	CLCN7	CDK1		TOR1AIP1	TOR1AIP1	TOR1AIP1	TOR1AIP1	NDC1
	CARM1	CLSPN	CDKAL1		USE1	USE1	USE1	USE1	NDUFB4
	CAV1	CYB5A	CFL2			C1orf52	BAZ1B	ARL6IP5	NOC4L
	CCBL2	DHCR7	CHD4			CCDC47	GPKOW	AUP1	NPC1
	CDKAL1	DHX40	CISD2			CISD2	MCM3AP	CAMLG	NUP107
	CERS2	EMD	CMTR1			LRRC59	NUP153	CLCN7	NUP133
	CLCN7	FAF2	CNN3			MAD1L1	NUP50	CYB5A	NUP153
	CNP	FAM169A	COL11A1			NUP107	PCYT1A	EMD	NUP155
	COPS3	FAM32A	CPNE7			SSR1	SEC22B	ILKAP	NUP160
	CSNK1A1	H2AFX	CRAT			SYNE3	TPR	LMNA	NUP210
	CUL1	HIST1H2AA	CTDSPL2			VAPA	WDR70	MSH2	NUP214
	CYB5A	IGF2R	CWF19L2			VAPB		POM121C	NUP50
	DAK	ILKAP	CYP4A22					RNF113A	NUP85
	DEGS1	ITGB1	CYP4B1					SMPD4	NUP93
	DEK	LBR	DDX42					STX5	NUP98
	DHCR24	LEMD3	DDX46					SUN2	PCYT1A
	DHRS7	LMAN1	DENND5B					TEX264	PGRMC2
	DIS3	LMNA	DNAJC1					TMEM109	POM121
	DNAAF5	LMNB1	DNM2					TMEM201	POM121C
	DNAJB12	LMNB2	DNMT3B					VRK2	RETSAT
	DNAJC10	LRRC59	DNTTIP2						RIF1
	DTX2	MAD1L1	EBNA1BP2						RRP12
	EARS2	MARC1	ELAVL2						SENP1
	EMC1	MBOAT7	EMC7						SENP2
	EMD	MSH2	ESF1						SLC30A1
	ERMP1	NARF	FAM169A						SMPD4
	FAM169A	NDC1	FAM50A						SUN1
	GHITM	NSDHL	FANCI						SUN2
	GOSR1	NUP107	FLNC						SYNE1
	GOT1	NUP133	FREM2						SYNE2
	GPC1	NUP155	FREM3						SYNE3
	GPKOW	NUP160	GNL2						TMEM109
	GSK3B	NUP85	GPATCH1						TMEM201
	HSP90AB2P	NUP98	GPKOW						TMPO
	ILKAP	PGRMC2	GTF2F1						TNPO3
	ITPRIP	PIAS1	GTF2F2						TOR1AIP1
	KIAA0020	PIAS2	H1-3						TOR1AIP2
	KIAA0391	PIAS4	H1-8						TPR
	KPNA6	PIGU	H4C3						VAPA
	LBR	POLK	HEATR1						VRK2
	LCLAT1	POM121	HELLS
	LEMD2	POM121C	HNRNPC
	LEMD3	PRR14	HYDIN
	LMNA	PTPN1	IK
	LMNB1	PTPN2	IKBKE
	LMNB2	RABL3	INCENP
	LONP1	RAD54L2	KAT14
	LSG1	RBM22	KDM2A
	MAGT1	RNF113A	KIAA1143
	MAP2K6	RPN1	KIF23
	MCM3AP	RRAGC	KIF5B
	MCM6	SEC63	LAMB2
	METTL13	SENP1	LBR
	MMGT1	SENP2	LCP2
	MOGS	SENP6	LEMD1
	MRPS2	SENP7	LEMD3
	MSH2	SLC16A1	LMNB1
	MTX1	SLC25A20	LMNB2
	NAGK	SLC2A1	LRRC59
	NAPA	SLC33A1	LYPD6B
	NDC1	SLX4	MAD1L1
	NDUFB4	SMPD4	MCM3AP
	NOC4L	SOAT1	MKI67
	NPC1	SPAG7	MYH6
	NUP133	SRPRA	NDC1
	NUP153	SSR1	NDUFA6
	NUP155	STBD1	NHP2
	NUP50	STT3B	NOSIP
	NUP93	STX5	NUP107
	NUP98	SUN1	NUP133
	PAIP1	SUN2	NUP153
	PARN	SYNE3	NUP155
	PCYT1A	TCF4	NUP210
	PDCD10	TEX264	nup210
	PDCD11	TMEM109	NUP214
	PDCD6	TMEM173	NUP50
	PEX11B	TMEM201	NUP98
	PGLS	TMEM209	PCYT1A
	PITPNB	TMEM214	PINX1
	PKP3	TMPO	PLK1
	PLD3	TMX1	PMFBP1
	PMM2	TOR1AIP1	POGZ
	POM121	TRIM22	POM121
	POM121C	TRIM35	PPIL2
	PPCS	TUBB4A	PPP2R5D
	PRKACA;PRKACB	TXNDC9	PPP4R3A
	PRR14	USE1	PRCC
	PSMD5	VAPA	PRPF18
	PTGES2	VAPB	PRPF8
	RAB27B	VRK2	PRR14
	RAB34	YIF1A	PSME3IP1
	RAB35	YKT6	PTGIS
	RAB5A	ZKSCAN4	RAB1B
	RAI1		RAB3C
	RAP1GDS1		RAB8A
	RBMX;RBMXL1		RBM34
	RETSAT		RBM5
	RFC2		RLIM
	RHOC		RNASEH2B
	RIF1		RTF2
	RNF113A		RYR3
	RP9		SEC22B
	RRM2		SEC61B
	RRP1		SEC63
	RRP12		SELENOS
	SAAL1		SEMA4F
	SCO1		SENP1
	SEC22B		SLU7
	SEC63		SMARCA4
	SENP1		SMARCC1
	SERPINB9		SMARCD3
	SLC30A1		SNRPD3
	SMPD4		SNW1
	SMYD5		SPCS2
	SNRPD1		SPDL1
	SPTLC1		SSR1
	SRSF3		STOM
	STX5		SUGP1
	SUCLA2		SUN1
	SUN1		SYCP1
	SUN2		SYNE1
	TBL2		SYNE2
	TBRG4		SYNE3
	TEAD1;TEAD4;TEAD3;TEAD2		TIMELESS
	TEX264		TLK2
	THEM6		TMEM131
	THUMPD1		TMEM161A
	TIMM13		TMEM209
	TIMM44		TMEM214
	TM9SF1		TMPO
	TM9SF2		TNNC2
	TMEM109		TNNI2
	TMEM201		TOPBP1
	TMEM209		TOR1AIP1
	TMEM214		TPR
	TMEM41B		TRIP12
	TMPO		TRNAU1AP
	TMTC3		TSEN54
	TMX3		TSR1
	TNPO3		TUBB6
	TOR1AIP1		TXN
	TOR1AIP2		UBC
	TPR		UOX
	TPX2		USE1
	TRAPPC3		USP34
	TRMT1L		USP7
	TYMS		VAPA
	UBA3		VAPB
	USE1		VRK3
	VRK2		WDR70
	WDR70		XRN2
	WRNIP1		YEATS2
	XPNPEP1		YJU2
	YARS2		YTHDF1
	ZRANB2		YTHDF2
			ZBTB16
			ZFHX4
			ZNF281
			ZNF839
			ZZZ3

### Sheet: Source hits for pooled lists
Samavarchi-Tehrani et al. Flp-In HeLa	Samavarchi-Tehrani et al. Viral HeLa	Samavarchi-Tehrani et al. Viral BJ	Samavarchi-Tehrani et al. Viral MEF	May et al. BirA	May et al. TurboID
ACSL3	ABCB7	ARL6IP5	AHCTF1	AHCTF1	ADPGK
ARL6IP5	ACOT7	C9orf78	ALDH3A2	ALYREF	AHCTF1
ATP6AP2	AP3D1	CISD2	AMN1	ANXA6	ALDH16A1
AUP1	ARL6IP5	CLCN7	ANO6	ANXA8L2	ALDH2
BET1	ATP6AP2	EMD	ARL6IP5	AP3M1	ALG5
CCDC47	AUP1	FAM169A	ATP6AP2	AUP1	ARL6IP5
CDKAL1	C1orf52	ITGB1	CAMLG	C14orf166	ATP13A1
CISD2	CAMLG	LBR	CISD2	CDKAL1	ATP6AP1
EMD	CCDC174	LEMD3	CLCN7	CLCN7	AUP1
FAF2	CCDC47	LMNB1	CYB5A	DAK	B4GALT1
FAM169A	CDC40	LMNB2	EMD	EMC1	BAZ1B
ITGB1	CISD2	MBOAT7	H2AFX	EMD	BCCIP
LBR	CLCN7	NUP107	IGF2R	FAM169A	BET1
LEMD3	CLSPN	NUP133	ITGB1	ILKAP	BMS1
LMAN1	CYB5A	NUP155	LEMD3	LBR	BNIP1
LMNB1	DHCR7	NUP98	LMAN1	LEMD3	CAMLG
LMNB2	DHX40	PRR14	LMNA	LMNA	CARM1
LRRC59	EMD	RABL3	LMNB1	LMNB1	CAV1
MARC1	FAM169A	SENP1	LMNB2	LMNB2	CCBL2
MSH2	FAM32A	SENP6	MAD1L1	LSG1	CERS2
NDC1	HIST1H2AA	SMPD4	NSDHL	MCM3AP	CNP
NSDHL	ILKAP	SOAT1	NUP107	NUP133	COPS3
NUP107	ITGB1	STT3B	NUP133	NUP153	CSNK1A1
NUP133	LBR	STX5	NUP155	NUP155	CUL1
NUP155	LEMD3	SUN1	NUP98	NUP50	CYB5A
NUP160	LMAN1	SUN2	POM121	NUP98	DAK
NUP98	LMNB1	SYNE3	PRR14	PCYT1A	DEGS1
PGRMC2	LMNB2	TCF4	RRAGC	PDCD6	DEK
PIGU	LRRC59	TEX264	SENP1	PGLS	DHCR24
POM121	MBOAT7	TMEM173	SENP2	PKP3	DHRS7
POM121C	NARF	TMPO	SLC25A20	PMM2	DIS3
PRR14	NDC1	TMX1	SOAT1	POM121	DNAAF5
PTPN1	NSDHL	TOR1AIP1	STBD1	POM121C	DNAJB12
PTPN2	NUP107	TRIM22	STT3B	PRR14	DNAJC10
RABL3	NUP133	TXNDC9	STX5	PSMD5	DTX2
RPN1	NUP155	USE1	SUN1	RBMX;RBMXL1	EARS2
SEC63	NUP160	VRK2	SUN2	RETSAT	EMC1
SENP1	NUP85	YKT6	SYNE3	RFC2	EMD
SLC25A20	NUP98		TMEM201	RP9	ERMP1
SOAT1	PIAS1		TOR1AIP1	RRM2	FAM169A
SRPRA	PIAS2		TRIM35	SENP1	GHITM
SSR1	PIAS4		VRK2	SMPD4	GOSR1
STT3B	POLK		YIF1A	SPTLC1	GOT1
STX5	POM121		YKT6	SRSF3	GPC1
SUN1	POM121C			STX5	GPKOW
SUN2	PRR14			SUN1	GSK3B
TEX264	RABL3			SUN2	HSP90AB2P
TMEM201	RAD54L2			TIMM13	ITPRIP
TMEM209	RBM22			TMEM201	KIAA0020
TMEM214	RNF113A			TMEM209	KIAA0391
TMPO	SENP1			TMPO	KPNA6
TMX1	SENP2			TOR1AIP1	LBR
TOR1AIP1	SENP6			TYMS	LCLAT1
VAPA	SENP7			USE1	LEMD2
VRK2	SLC16A1			VRK2	LEMD3
YKT6	SLC25A20			WDR70	LMNA
	SLC2A1			WRNIP1	LMNB1
	SLC33A1				LMNB2
	SLX4				LONP1
	SMPD4				MAGT1
	SOAT1				MAP2K6
	SPAG7				MCM3AP
	SSR1				MCM6
	STT3B				METTL13
	SUN1				MMGT1
	SUN2				MOGS
	TEX264				MRPS2
	TMEM109				MSH2
	TMEM201				MTX1
	TMEM209				NAGK
	TMPO				NAPA
	TMX1				NDC1
	TOR1AIP1				NDUFB4
	TUBB4A				NOC4L
	USE1				NPC1
	VAPA				NUP133
	VAPB				NUP153
	VRK2				NUP155
	ZKSCAN4				NUP50
					NUP93
					NUP98
					PAIP1
					PARN
					PCYT1A
					PDCD10
					PDCD11
					PDCD6
					PEX11B
					PITPNB
					PLD3
					POM121
					POM121C
					PPCS
					PRKACA;PRKACB
					PRR14
					PSMD5
					PTGES2
					RAB27B
					RAB34
					RAB35
					RAB5A
					RAI1
					RAP1GDS1
					RETSAT
					RFC2
					RHOC
					RIF1
					RNF113A
					RRP1
					RRP12
					SAAL1
					SCO1
					SEC22B
					SEC63
					SENP1
					SERPINB9
					SLC30A1
					SMPD4
					SMYD5
					SNRPD1
					SPTLC1
					SUCLA2
					SUN1
					SUN2
					TBL2
					TBRG4
					TEAD1;TEAD4;TEAD3;TEAD2
					TEX264
					THEM6
					THUMPD1
					TIMM44
					TM9SF1
					TM9SF2
					TMEM109
					TMEM201
					TMEM209
					TMEM214
					TMEM41B
					TMPO
					TMTC3
					TMX3
					TNPO3
					TOR1AIP1
					TOR1AIP2
					TPR
					TPX2
					TRAPPC3
					TRMT1L
					TYMS
					UBA3
					USE1
					VRK2
					WDR70
					XPNPEP1
					YARS2
					ZRANB2
