## Supplementary material for "A toolbox for efficient proximity-dependent biotinylation in zebrafish embryos": Sup Table 6

### Sheet: Legend
This table contains the source data for the summed specrtal counts of the 54 high confidence proteins identified with a BFDR <= 1% using the TurboID-LMNA transgenic line and with 800 uM biotin supplementation from 0hpf (See supplementary table 7 for SAINT results)
Column Name	Description
Gene ID	NCBI Entrez Gene identifier
Prey Gene	NCBI Entrez Gene name
Protein ID	NCBI protein accession number
Total peptide number	Total number of peptide spectra identified per replicate

### Sheet: Summed Spectra 
		Condition	800 uM at 0 hpf		800 uM at 61 hpf		400 uM at 0 hpf		200 uM at 0 hpf		50 uM at 0 hpf		No Biotin		800 uM at 0 hpf / No Heat		No Biotin / No Heat		TurboID-GFP 800 uM at 0 hpf			WT 800 uM at 0 hpf 48 hpf No heat		WT 800 uM at 0 hpf 60 hpf Heat 72 total
		Replicate	Rep 1	Rep 2	Rep 1	Rep 2	Rep 1	Rep 2	Rep 1	Rep 2	Rep 1	Rep 2	Rep 1	Rep 2	Rep 1	Rep 2	Rep 1	Rep 2	Rep 1	Rep 2	Rep 3	Rep 1	Rep 2	Rep 1
Gene ID	Gene Name	Protein ID	Total Peptide Number		Total Peptide Number		Total Peptide Number		Total Peptide Number		Total Peptide Number		Total Peptide Number		Total Peptide Number		Total Peptide Number		Total Peptide Number			Total Peptide Number		Total Peptide Number
30196	lmnb2	NP_571077.2	148	102	114	86	41	53	34	39	27	44	32	31	7	15	9	18	8	6	6	6	6	14
195816	lmnb1	XP_005155613.1	137	117	110	103	73	84	74	66	32	81	83	42	25	50	20	55	33	29	38	31	25	34
553188	sun1	NP_001018145.1	107	76	76	70	24	42	19	18	7	26	18	17
436879	zgc:92287	XP_005162110.1	91	88	42	55	14	9	13	7		7	4	2
558474	lemd3	NP_001038329.1	87	76	61	61	14	21	6	9		22	11	9
553624	tmpob	NP_001018434.1	82	69	61	59	22	45	14	24		31	17	6		3		5	2		2
553494	ahctf1	XP_697727.4	64	32	20	19	4	2	2			12
571621	nup153	XP_005159852.1	63	52	32	28	10	20	3	4		29	2	3						2
352907	tmpoa	NP_851299.1	51	42	30	35	11	8	7	4		16	3			2		5
564866	trip12	XP_001919036.4	48	28	25	22	8	11	6	7		7	7		3		2		9	4	9
550458	tubb6	XP_005162994.1	43	34						53
553309	fam169ab	XP_001919339.1	28	18	23	14	8	5	2	3		5		3
327277	sec22bb	NP_958459.1	27	23	17	17	5	11	4	5		13	5	4							2			2
368360	lbr	NP_001002720.1	23	21	13	12	3	7	3	5	2	7	5	5	5	2	3	5	4		4			4
114464	sec22ba	NP_998549.1	22	18	13	14		6		5		2
100009645	syne3	NP_001076483.2	21	12	16	17		4				5		2
777756	nup98	NP_956979.2	18	9	7	8	2	4							2							2
436819	vapal	NP_001002546.1	18	15	12	10	3	6	3	3		5	4	4		3		8	2	2	3
777766	ubc	XP_005155489.1	16	13	12	16								3
568298	pom121	XP_696713.3	15	10	7	8	2	3	3		3	3			2
436803	rab3c	NP_001002530.1	14	13	11	14	6	5	8	2				3					4		3
541443	vrk3	NP_001013586.1	13	8	8	5						2
559148	ptgis	NP_001104630.1	12	7	7	4	2
100007636	si:dkey-21c19.3	XP_001343517.1	12	7	6	5						3
503932	ddx42	NP_001032894.2	11	6	2							3
751650	fam169aa	NP_001038832.1	11	11	7	5	2
431751	prpf18	XP_005159067.1	10	7	4	7	2		2									2
565402	col11a1a	NP_001077313.1	9	8		9	3	3	4	4		5	4			9		8				2
436734	txn	NP_001002461.1	8	9	8	7	2							3		6	3	11	2					2
322241	ik	NP_955883.1	8	6	2	3			2
195817	lmnl3	NP_694505.2	7	6	7	5			2			2
393886	mad1l1	NP_957206.2	7	6	4	2
100529857	nup214	XP_003198780.2	7	3	2							2
567678	avd	NP_001188371.1	6	3	4	4						2
555279	tmem209	NP_001257902.1	6	6	4	3	3
393102	cmtr1	NP_956427.1	6	10	2
393603	arpp19a	NP_956924.1	6	5	5													5
323628	vapb	NP_997812.1	6	5	5	5	2		3									2
558883	tprb	NP_001025294.1	5	2	4
564556	cpne7	XP_692981.4	5	4	3			4								3		7
334315	orc3	XP_005169932.1	5	2	2	2
564961	dnttip2	NP_001139258.1	4	6	3		2
394196	nop56	NP_957511.1	4	2	2	2	3								2	2		3
550327	pcyt1aa	NP_001017634.1	4	3
436914	acss2	NP_001002641.1	3	3		2	3		5					2				4
327373	kpna4	NP_958462.1	3	2	3	5			3					3				2
100005391	si:dkeyp-82a1.6	XP_001339602.3	3	2
563082	LOC563082	XP_005173398.1	3	4	3
751723	zgc:153322	NP_001038898.2	3	3	3		2				3	3						3
327335	srp72	XP_002664308.3	3	3	3	3			2		2						2
571786	fbn2b	NP_001129262.1	3	2		3				3								2
541342	spcs2	NP_001013487.1	2	3
393600	cdkal1	NP_956921.1	2	3	2	2
327618	rsf1b.1	XP_005169237.1	2	4	3				2									3
		Summed Spectra		2351		1561		629		487		413		337		141		187		302
