## Supplementary material for "A toolbox for efficient proximity-dependent biotinylation in zebrafish embryos": Sup Table 8

### Sheet: Legend
Human ortholgs of high confidence interactors (BFDR <= 1%)
Column Name	Column Description
Zebrafish Name	Name of the zebrafish gene coding for the identified high confidence interactors
Human Ortholog	Name of the Human ortholog of the identified zebrafish high confidence interactor
Source	Source of the orthology match (either the g:Profiler tool g:Convert, or manual retrival form NCBI)
GO analysis tables are directly from g:profiler
Column Name	Description
Term Name	Name of the Gene ontology category
term ID	Gene Ontology term ID
p-value	Significance of p-value in enrichment test
# genes in term (T)	Number of genes in the term
# of query terms (Q)	Number of gene names in query list
Union of Q&T	Number of genes in query list (Q) that are present in the term list (T)
List of Genes in Q&T	List of genes in the union of Q&T
Yellow rows are terms described in the main results section.

### Sheet: human ortholog 800 uM at 0 hpf
Zebrafish Name	Human Ortholog	Source
LMNB1	LMNB1	g:Convert
LMNB2	LMNB2	g:Convert
SUN1	SUN1	g:Convert
ZGC:92287	LEMD1	g:Convert
LEMD3	LEMD3	g:Convert
TMPOB	TMPO	g:Convert
NUP153	NUP153	g:Convert
AHCTF1	AHCTF1	g:Convert
TMPOA	TMPO	g:Convert
TUBB6	TUBB6	g:Convert
TRIP12	TRIP12	g:Convert
SEC22BB	SEC22B	g:Convert
FAM169AB	FAM169A	g:Convert
LBR	LBR	g:Convert
SEC22BA	SEC22B	NCBI
SYNE3	SYNE3	g:Convert
VAPAL	VAPA	g:Convert
UBC	UBC	NCBI
NUP98	NUP98	g:Convert
RAB3C	RAB3C	g:Convert
POM121	POM121	g:Convert
FAM169AA	FAM169A	g:Convert
VRK3	VRK3	g:Convert
PTGIS	PTGIS	g:Convert
SI:DKEY-21C19.3	SENP1	g:Convert
TXN	TXN	g:Convert
DDX42	DDX42	g:Convert
COL11A1A	COL11A1	g:Convert
PRPF18	PRPF18	g:Convert
CMTR1	CMTR1	g:Convert
IK	IK	g:Convert
LMNL3		N/A
MAD1L1	MAD1L1	g:Convert
TMEM209	TMEM209	g:Convert
ARPP19A	ARPP19	g:Convert
VAPB	VAPB	g:Convert
DNTTIP2	DNTTIP2	g:Convert
NUP214	NUP214	NCBI
AVD		N/A
CPNE7	CPNE7	g:Convert
LOC563082	CPLX1	NCBI
PCYT1AA	PCYT1A	g:Convert
ORC3	ORC3	g:Convert
TPRB	TPR	g:Convert
ACSS2	ACSS2	g:Convert
SRP72	SRP72	g:Convert
ZGC:153322		N/A
NOP56	NOP56	g:Convert
RSF1B.1	RSF1	g:Convert
SPCS2	SPCS2	g:Convert
CDKAL1	CDKAL1	g:Convert
KPNA4	KPNA4	g:Convert
SI:DKEYP-82A1.6	TOR1AIP2	g:Convert
FBN2B	FBN3	g:Convert

### Sheet: human ortholog 800 uM at 61 hpf
Zebrafish Name	Human Ortholog	Source
LMNB1	LMNB1	g:Convert
LMNB2	LMNB2	g:Convert
SUN1	SUN1	g:Convert
LEMD3	LEMD3	g:Convert
TMPOB	TMPO	g:Convert
ZGC:92287	LEMD1	g:Convert
TMPOA	TMPO	g:Convert
NUP153	NUP153	g:Convert
AHCTF1	AHCTF1	g:Convert
FAM169AB	FAM169A	g:Convert
SEC22BB	SEC22B	g:Convert
SYNE3	SYNE3	g:Convert
ACSL3B	ACSL3	g:Convert
UBC	UBC	NCBI
SEC22BA	SEC22B	NCBI
LBR	LBR	g:Convert
VAPAL	VAPA	g:Convert
TXN	TXN	g:Convert
NUP98	NUP98	g:Convert
POM121	POM121	g:Convert
VRK3	VRK3	g:Convert
FAM169AA	FAM169A	g:Convert
LMNL3		N/A
PTGIS	PTGIS	g:Convert
SI:DKEY-21C19.3	SENP1	g:Convert
PRPF18	PRPF18	g:Convert
VAPB	VAPB	g:Convert
NUP35	NUP35	g:Convert
AVD		N/A
PARN	PARN	g:Convert
KPNA4	KPNA4	g:Convert
MBD3B		N/A
TMEM209	TMEM209	g:Convert
GATAD2B	GATAD2B	g:Convert
SMPD3	SMPD3	g:Convert
SRPRB	SRPRB	NCBI
ILF3A		N/A
NUP93	NUP93	g:Convert
SRSF3B	SRSF3	g:Convert
BPTF	BPTF	NCBI
SRP72	SRP72	g:Convert
SPATS2	SPATS2	NCBI
PVALB5	OCM	g:Convert
SI:DKEYP-55F12.3		N/A
PPP3R1B	PPP3R1	g:Convert
MAD1L1	MAD1L1	g:Convert
NUP133	NUP133	g:Convert
CRATB		N/A
DBT	DBT	g:Convert
LOC564840	PURB	g:Convert
NHP2	NHP2	g:Convert
CANX	CANX	g:Convert
RAB18A		N/A
MPP6B	MPP6	g:Convert
CTBP2L	CTBP2	NCBI
IK	IK	g:Convert

### Sheet: GO enrichment 800 uM at 0 hpf
Term Name	term ID	p-value	# genes in term (T)	# of query terms (Q)	Union of Q&T	List of Genes in Q&T
nuclear envelope	GO:0005635	9.94724e-18	467	48	20	LMNB1,LMNB2,SUN1,LEMD3,TMPO,NUP153,AHCTF1,FAM169A,LBR,SYNE3,VAPA,NUP98,POM121,SENP1,MAD1L1,NUP214,PCYT1A,TPR,KPNA4,TOR1AIP2
nuclear membrane	GO:0031965	9.40164e-17	298	48	17	LMNB1,LMNB2,SUN1,LEMD3,TMPO,NUP153,AHCTF1,FAM169A,LBR,SYNE3,VAPA,NUP98,POM121,SENP1,TPR,KPNA4,TOR1AIP2
organelle envelope	GO:0031967	1.09515e-10	1237	48	21	LMNB1,LMNB2,SUN1,LEMD3,TMPO,NUP153,AHCTF1,FAM169A,LBR,SYNE3,VAPA,UBC,NUP98,POM121,SENP1,MAD1L1,NUP214,PCYT1A,TPR,KPNA4,TOR1AIP2
envelope	GO:0031975	1.09515e-10	1237	48	21	LMNB1,LMNB2,SUN1,LEMD3,TMPO,NUP153,AHCTF1,FAM169A,LBR,SYNE3,VAPA,UBC,NUP98,POM121,SENP1,MAD1L1,NUP214,PCYT1A,TPR,KPNA4,TOR1AIP2
nuclear inner membrane	GO:0005637	4.64917e-08	62	48	7	LMNB1,LMNB2,SUN1,LEMD3,TMPO,FAM169A,LBR
nuclear pore	GO:0005643	4.46691e-07	85	48	7	NUP153,AHCTF1,NUP98,POM121,MAD1L1,NUP214,TPR
nuclear pore nuclear basket	GO:0044615	4.38547e-06	12	48	4	NUP153,NUP98,MAD1L1,TPR
endomembrane system	GO:0012505	3.11384e-05	4640	48	29	LMNB1,LMNB2,SUN1,LEMD3,TMPO,NUP153,AHCTF1,SEC22B,FAM169A,LBR,SYNE3,VAPA,UBC,NUP98,RAB3C,POM121,PTGIS,SENP1,COL11A1,MAD1L1,VAPB,NUP214,PCYT1A,TPR,SRP72,SPCS2,CDKAL1,KPNA4,TOR1AIP2
nucleus	GO:0005634	4.73275e-05	7592	48	37	LMNB1,LMNB2,SUN1,LEMD3,TMPO,NUP153,AHCTF1,TUBB6,TRIP12,FAM169A,LBR,SYNE3,VAPA,UBC,NUP98,POM121,VRK3,PTGIS,SENP1,TXN,DDX42,PRPF18,CMTR1,IK,MAD1L1,ARPP19,DNTTIP2,NUP214,CPNE7,PCYT1A,ORC3,TPR,ACSS2,NOP56,RSF1,KPNA4,TOR1AIP2
organelle membrane	GO:0031090	7.14967e-05	3612	48	25	LMNB1,LMNB2,SUN1,LEMD3,TMPO,NUP153,AHCTF1,SEC22B,FAM169A,LBR,SYNE3,VAPA,UBC,NUP98,RAB3C,POM121,PTGIS,SENP1,VAPB,PCYT1A,TPR,SPCS2,CDKAL1,KPNA4,TOR1AIP2
host cell	GO:0043657	0.000155282	198	48	7	NUP153,UBC,NUP98,POM121,NUP214,TPR,KPNA4
host cellular component	GO:0018995	0.000155282	198	48	7	NUP153,UBC,NUP98,POM121,NUP214,TPR,KPNA4
nuclear inclusion body	GO:0042405	0.000820133	12	48	3	NUP153,NUP98,TPR
intracellular membrane-bounded organelle	GO:0043231	0.00114178	11296	48	43	LMNB1,LMNB2,SUN1,LEMD3,TMPO,NUP153,AHCTF1,TUBB6,TRIP12,SEC22B,FAM169A,LBR,SYNE3,VAPA,UBC,NUP98,POM121,VRK3,PTGIS,SENP1,TXN,DDX42,COL11A1,PRPF18,CMTR1,IK,MAD1L1,ARPP19,VAPB,DNTTIP2,NUP214,CPNE7,PCYT1A,ORC3,TPR,ACSS2,SRP72,NOP56,RSF1,SPCS2,CDKAL1,KPNA4,TOR1AIP2
intrinsic component of nuclear inner membrane	GO:0031229	0.0020728	16	48	3	SUN1,LEMD3,LBR
integral component of nuclear inner membrane	GO:0005639	0.0020728	16	48	3	SUN1,LEMD3,LBR
nuclear protein-containing complex	GO:0140513	0.00226218	1249	48	13	SUN1,NUP153,AHCTF1,SYNE3,NUP98,POM121,PRPF18,IK,MAD1L1,NUP214,ORC3,TPR,RSF1
nuclear outer membrane-endoplasmic reticulum membrane network	GO:0042175	0.00480457	1139	48	12	SEC22B,LBR,SYNE3,VAPA,UBC,POM121,PTGIS,VAPB,PCYT1A,SPCS2,CDKAL1,TOR1AIP2
nuclear periphery	GO:0034399	0.00507786	132	48	5	LMNB1,NUP153,AHCTF1,NUP98,TPR
nucleoplasm	GO:0005654	0.012025	4102	48	23	LMNB1,NUP153,AHCTF1,TRIP12,UBC,NUP98,POM121,VRK3,SENP1,TXN,DDX42,PRPF18,CMTR1,IK,ARPP19,DNTTIP2,NUP214,ORC3,TPR,ACSS2,NOP56,RSF1,KPNA4
endoplasmic reticulum membrane	GO:0005789	0.0211181	1117	48	11	SEC22B,LBR,VAPA,UBC,POM121,PTGIS,VAPB,PCYT1A,SPCS2,CDKAL1,TOR1AIP2
endoplasmic reticulum subcompartment	GO:0098827	0.021981	1122	48	11	SEC22B,LBR,VAPA,UBC,POM121,PTGIS,VAPB,PCYT1A,SPCS2,CDKAL1,TOR1AIP2
membrane-bounded organelle	GO:0043227	0.0235545	12858	48	44	LMNB1,LMNB2,SUN1,LEMD3,TMPO,NUP153,AHCTF1,TUBB6,TRIP12,SEC22B,FAM169A,LBR,SYNE3,VAPA,UBC,NUP98,RAB3C,POM121,VRK3,PTGIS,SENP1,TXN,DDX42,COL11A1,PRPF18,CMTR1,IK,MAD1L1,ARPP19,VAPB,DNTTIP2,NUP214,CPNE7,PCYT1A,ORC3,TPR,ACSS2,SRP72,NOP56,RSF1,SPCS2,CDKAL1,KPNA4,TOR1AIP2
intracellular organelle	GO:0043229	0.0394066	12491	48	43	LMNB1,LMNB2,SUN1,LEMD3,TMPO,NUP153,AHCTF1,TUBB6,TRIP12,SEC22B,FAM169A,LBR,SYNE3,VAPA,UBC,NUP98,POM121,VRK3,PTGIS,SENP1,TXN,DDX42,COL11A1,PRPF18,CMTR1,IK,MAD1L1,ARPP19,VAPB,DNTTIP2,NUP214,CPNE7,PCYT1A,ORC3,TPR,ACSS2,SRP72,NOP56,RSF1,SPCS2,CDKAL1,KPNA4,TOR1AIP2
nuclear lumen	GO:0031981	0.0443546	4444	48	23	LMNB1,NUP153,AHCTF1,TRIP12,UBC,NUP98,POM121,VRK3,SENP1,TXN,DDX42,PRPF18,CMTR1,IK,ARPP19,DNTTIP2,NUP214,ORC3,TPR,ACSS2,NOP56,RSF1,KPNA4

### Sheet: GO enrichment 800 uM at 61 hpf
Term Name	term ID	p-value	# genes in term (T)	# of query terms (Q)	Union of Q&T	List of Genes in Q&T
nuclear membrane	GO:0031965	9.42987e-19	298	46	18	LMNB1,LMNB2,SUN1,LEMD3,TMPO,NUP153,AHCTF1,FAM169A,SYNE3,LBR,VAPA,NUP98,POM121,SENP1,NUP35,KPNA4,NUP93,NUP133
nuclear envelope	GO:0005635	1.04228e-16	467	46	19	LMNB1,LMNB2,SUN1,LEMD3,TMPO,NUP153,AHCTF1,FAM169A,SYNE3,LBR,VAPA,NUP98,POM121,SENP1,NUP35,KPNA4,NUP93,MAD1L1,NUP133
envelope	GO:0031975	3.77224e-11	1237	46	21	LMNB1,LMNB2,SUN1,LEMD3,TMPO,NUP153,AHCTF1,FAM169A,SYNE3,ACSL3,UBC,LBR,VAPA,NUP98,POM121,SENP1,NUP35,KPNA4,NUP93,MAD1L1,NUP133
organelle envelope	GO:0031967	3.77224e-11	1237	46	21	LMNB1,LMNB2,SUN1,LEMD3,TMPO,NUP153,AHCTF1,FAM169A,SYNE3,ACSL3,UBC,LBR,VAPA,NUP98,POM121,SENP1,NUP35,KPNA4,NUP93,MAD1L1,NUP133
nuclear pore	GO:0005643	6.42307e-09	85	46	8	NUP153,AHCTF1,NUP98,POM121,NUP35,NUP93,MAD1L1,NUP133
nuclear inner membrane	GO:0005637	3.3145e-08	62	46	7	LMNB1,LMNB2,SUN1,LEMD3,TMPO,FAM169A,LBR
nuclear pore nuclear basket	GO:0044615	3.59104e-06	12	46	4	NUP153,NUP98,NUP35,MAD1L1
organelle membrane	GO:0031090	4.32656e-06	3612	46	26	LMNB1,LMNB2,SUN1,LEMD3,TMPO,NUP153,AHCTF1,FAM169A,SEC22B,SYNE3,ACSL3,UBC,LBR,VAPA,NUP98,POM121,PTGIS,SENP1,VAPB,NUP35,KPNA4,SMPD3,SRPRB,NUP93,NUP133,CANX
host cell	GO:0043657	5.53529e-06	198	46	8	NUP153,UBC,NUP98,POM121,NUP35,KPNA4,NUP93,NUP133
host cellular component	GO:0018995	5.53529e-06	198	46	8	NUP153,UBC,NUP98,POM121,NUP35,KPNA4,NUP93,NUP133
nuclear protein-containing complex	GO:0140513	3.12903e-05	1249	46	15	SUN1,NUP153,AHCTF1,SYNE3,NUP98,POM121,PRPF18,NUP35,GATAD2B,NUP93,BPTF,MAD1L1,NUP133,NHP2,IK
endomembrane system	GO:0012505	4.0041e-05	4640	46	28	LMNB1,LMNB2,SUN1,LEMD3,TMPO,NUP153,AHCTF1,FAM169A,SEC22B,SYNE3,ACSL3,UBC,LBR,VAPA,NUP98,POM121,PTGIS,SENP1,VAPB,NUP35,KPNA4,SMPD3,SRPRB,NUP93,SRP72,MAD1L1,NUP133,CANX
nuclear periphery	GO:0034399	0.000183772	132	46	6	LMNB1,NUP153,AHCTF1,NUP98,NUP35,NUP93
nuclear pore outer ring	GO:0031080	0.000384668	10	46	3	AHCTF1,NUP98,NUP133
intracellular membrane-bounded organelle	GO:0043231	0.000425886	11296	46	42	LMNB1,LMNB2,SUN1,LEMD3,TMPO,NUP153,AHCTF1,FAM169A,SEC22B,SYNE3,ACSL3,UBC,LBR,VAPA,TXN,NUP98,POM121,VRK3,PTGIS,SENP1,PRPF18,VAPB,NUP35,PARN,KPNA4,GATAD2B,SMPD3,SRPRB,NUP93,SRSF3,BPTF,SRP72,OCM,PPP3R1,MAD1L1,NUP133,DBT,PURB,NHP2,CANX,CTBP2,IK
nucleus	GO:0005634	0.000781082	7592	46	34	LMNB1,LMNB2,SUN1,LEMD3,TMPO,NUP153,AHCTF1,FAM169A,SYNE3,UBC,LBR,VAPA,TXN,NUP98,POM121,VRK3,PTGIS,SENP1,PRPF18,NUP35,PARN,KPNA4,GATAD2B,NUP93,SRSF3,BPTF,OCM,PPP3R1,MAD1L1,NUP133,PURB,NHP2,CTBP2,IK
integral component of nuclear inner membrane	GO:0005639	0.00177688	16	46	3	SUN1,LEMD3,LBR
intrinsic component of nuclear inner membrane	GO:0031229	0.00177688	16	46	3	SUN1,LEMD3,LBR
membrane-bounded organelle	GO:0043227	0.00781772	12858	46	43	LMNB1,LMNB2,SUN1,LEMD3,TMPO,NUP153,AHCTF1,FAM169A,SEC22B,SYNE3,ACSL3,UBC,LBR,VAPA,TXN,NUP98,POM121,VRK3,PTGIS,SENP1,PRPF18,VAPB,NUP35,PARN,KPNA4,GATAD2B,SMPD3,SRPRB,NUP93,SRSF3,BPTF,SRP72,OCM,PPP3R1,MAD1L1,NUP133,DBT,PURB,NHP2,CANX,MPP6,CTBP2,IK
intracellular organelle	GO:0043229	0.0155555	12491	46	42	LMNB1,LMNB2,SUN1,LEMD3,TMPO,NUP153,AHCTF1,FAM169A,SEC22B,SYNE3,ACSL3,UBC,LBR,VAPA,TXN,NUP98,POM121,VRK3,PTGIS,SENP1,PRPF18,VAPB,NUP35,PARN,KPNA4,GATAD2B,SMPD3,SRPRB,NUP93,SRSF3,BPTF,SRP72,OCM,PPP3R1,MAD1L1,NUP133,DBT,PURB,NHP2,CANX,CTBP2,IK
nuclear outer membrane-endoplasmic reticulum membrane network	GO:0042175	0.0161794	1139	46	11	SEC22B,SYNE3,ACSL3,UBC,LBR,VAPA,POM121,PTGIS,VAPB,SRPRB,CANX
